# Transcriptional responses to chronic oxidative stress require cholinergic activation of G-protein-coupled receptor signaling

**DOI:** 10.1101/2025.01.06.628021

**Authors:** Kasturi Biswas, Caroline Moore, Hannah Rogers, Khursheed A Wani, Arjamand Mushtaq, Read Pukkila-Worley, Daniel P Higgins, Amy K Walker, Gregory P. Mullen, James B Rand, Michael M Francis

## Abstract

Organisms have evolved protective strategies that are geared toward limiting cellular damage and enhancing organismal survival in the face of environmental stresses, but how these protective mechanisms are coordinated remains unclear. Here, we define a requirement for neural activity in mobilizing the antioxidant defenses of the nematode *Caenorhabditis elegans* both during chronic oxidative stress and prior to its onset. We show that acetylcholine-deficient mutants are particularly vulnerable to chronic oxidative stress. We find that extended oxidative stress mobilizes a broad transcriptional response which is strongly dependent on both cholinergic signaling and activation of the muscarinic G-protein acetylcholine coupled receptor (mAChR) GAR-3. Gene enrichment analysis revealed a lack of upregulation of proteasomal proteolysis machinery in both cholinergic-deficient and *gar-3* mAChR mutants, suggesting that muscarinic activation is critical for stress-responsive upregulation of protein degradation pathways. Further, we find that GAR-3 overexpression in cholinergic motor neurons prolongs survival during chronic oxidative stress. Our studies demonstrate neuronal modulation of antioxidant defenses through cholinergic activation of G protein-coupled receptor signaling pathways, defining new potential links between cholinergic signaling, oxidative damage, and neurodegenerative disease.
