## Supplementary material for "Transcriptional responses to chronic oxidative stress require cholinergic activation of G-protein-coupled receptor signaling": Table S3

### Sheet: Coverpage
Table S3		Comparison of the genes upregulated by arsenite treatment to the genes upregulated by PQ treatment

### Sheet: As n PQ
Genes upregulated by both Arsenite and PQ treatment	Public name
WBGene00017861	F27D9.2
WBGene00015965	ugt-48
WBGene00001752	gst-4
WBGene00016435	C35B1.5
WBGene00018984	F56F10.1
WBGene00019215	H20E11.3
WBGene00008599	F09A5.2
WBGene00020889	T28C12.2
WBGene00001783	gst-35
WBGene00014063	clec-143
WBGene00007533	cbl-1
WBGene00022125	Y71F9B.1
WBGene00010148	F56D5.3
WBGene00010127	F55G11.7
WBGene00021503	ctsa-4.2
WBGene00009165	gpx-1
WBGene00010983	mocs-1
WBGene00003959	pcp-4
WBGene00021430	Y38F2AR.12
WBGene00001761	gst-13
WBGene00007653	cysl-1
WBGene00010745	dod-17
WBGene00009432	cld-9
WBGene00001754	gst-6
WBGene00018690	fbxa-46
WBGene00021796	nxnr-1
WBGene00008334	sdz-8
WBGene00010705	cyp-14A1
WBGene00019214	H20E11.2
WBGene00001786	gst-38
WBGene00017536	F17A9.4
WBGene00000412	cdr-1
WBGene00008494	F01D5.3
WBGene00012530	Y32F6A.5
WBGene00012538	semo-1
WBGene00000972	dhs-8
WBGene00001762	gst-14
WBGene00010128	F55G11.8
WBGene00013654	Y105C5B.15
WBGene00010791	sodh-2
WBGene00001753	gst-5
WBGene00019605	ctsa-4.1
WBGene00015932	C17H12.6

### Sheet: Only PQ
Genes only upregulated by PQ	Public Name
WBGene00000518	ckk-1
WBGene00007685	C18E9.5
WBGene00000492	che-13
WBGene00019187	H11E01.2
WBGene00007677	C18D4.8
WBGene00002015	hsp-16.1
WBGene00010520	cpx-2
WBGene00022258	Y73C8B.1
WBGene00016237	C29H12.6
WBGene00000218	asp-5
WBGene00001618	glr-7
WBGene00007916	C34C6.3
WBGene00010868	somi-1
WBGene00009957	F53B2.8
WBGene00012009	T25B9.3
WBGene00001079	dpy-20
WBGene00012532	crp-1
WBGene00015957	del-9
WBGene00006646	tsp-20
WBGene00004030	pin-2
WBGene00045497	K03A11.6
WBGene00014132	ZK896.1
WBGene00010463	K01D12.3
WBGene00001519	gar-3
WBGene00018437	btb-8
WBGene00016542	C39H7.4
WBGene00003651	nhr-61
WBGene00001463	flp-20
WBGene00017422	F13C5.1
WBGene00008709	F11E6.6
WBGene00008127	ddo-1
WBGene00009742	F45H10.5
WBGene00007594	lgc-23
WBGene00003740	nlp-2
WBGene00002184	kel-1
WBGene00019751	M03D4.4
WBGene00007481	C09F9.4
WBGene00001821	ham-2
WBGene00017571	jmjd-3.1
WBGene00019249	hrpa-2
WBGene00000451	ceh-30
WBGene00044383	T05A7.11
WBGene00013897	ZC443.2
WBGene00002090	ins-7
WBGene00017637	F20D6.8
WBGene00008621	F09C8.1
WBGene00010313	F59B2.11
WBGene00017504	F16B4.2
WBGene00010831	idpp-4
WBGene00044260	Y87G2A.19
WBGene00020791	T25B6.5
WBGene00017117	fbxb-80
WBGene00016915	idpp-11
WBGene00003941	pbo-1
WBGene00020283	T06A4.3
WBGene00007810	C29F7.1
WBGene00018646	mul-1
WBGene00009579	arrd-6
WBGene00000478	cfz-2
WBGene00021915	Y55D5A.1
WBGene00013119	Y51H4A.25
WBGene00019022	F58A6.1
WBGene00003644	nhr-54
WBGene00020357	T08E11.1
WBGene00016109	C25G6.4
WBGene00014874	Y38H6A.4
WBGene00000704	col-130
WBGene00016365	nhr-139
WBGene00006380	tab-1
WBGene00013543	Y75B8A.6
WBGene00004092	ppt-1
WBGene00019906	R05G9R.1
WBGene00009291	clec-264
WBGene00017911	fbxb-106
WBGene00016996	D1005.2
WBGene00021487	comt-3
WBGene00008425	D2045.8
WBGene00003755	nlp-17
WBGene00003623	nhr-25
WBGene00013135	rga-2
WBGene00015596	fbxa-161
WBGene00016259	C30F8.3
WBGene00011977	T24B8.3
WBGene00007741	glb-8
WBGene00016841	magu-3
WBGene00001103	dsl-1
WBGene00007981	glb-11
WBGene00006743	unc-3
WBGene00001551	gcy-31
WBGene00271642	R106.8
WBGene00000272	bro-1
WBGene00002021	hsp-17
WBGene00007531	C11H1.7
WBGene00009698	F44F1.6
WBGene00020921	W01C8.5
WBGene00011423	ipla-7
WBGene00001072	dpy-10
WBGene00010345	F59F5.7
WBGene00007181	B0462.1
WBGene00017692	F22B7.1
WBGene00006978	zig-1
WBGene00010349	dyf-18
WBGene00004949	sox-2
WBGene00044349	Y71G12B.32
WBGene00019317	rabr-1
WBGene00044066	fbxb-66
WBGene00019622	K10C2.7
WBGene00017322	clec-160
WBGene00010104	fbxb-60
WBGene00016337	fbxb-38
WBGene00016717	math-22
WBGene00006531	tba-5
WBGene00007899	C33D9.5
WBGene00018976	daam-1
WBGene00006778	unc-42
WBGene00012013	ugt-54
WBGene00044681	clc-20
WBGene00020703	T22F7.4
WBGene00010050	F54D5.4
WBGene00016048	C24B9.3
WBGene00014051	spv-1
WBGene00206525	spp-28
WBGene00020737	T23F2.4
WBGene00007750	syg-2
WBGene00020479	T13C2.3
WBGene00017315	ugt-36
WBGene00011313	idpb-4
WBGene00005548	sri-36
WBGene00001123	dyf-7
WBGene00012130	slc-17.4
WBGene00044303	hst-3.2
WBGene00018452	F45D11.5
WBGene00019661	K11H12.5
WBGene00009660	F43G6.8
WBGene00010101	fbxb-57
WBGene00017266	F08F3.10
WBGene00013088	Y51B9A.6
WBGene00012440	nlp-53
WBGene00019547	K09C4.1
WBGene00011821	cdf-2
WBGene00010383	mpst-3
WBGene00009861	fbxb-8
WBGene00016880	fbxb-95
WBGene00044107	chca-1
WBGene00022868	ZK1240.3
WBGene00019741	nhr-201
WBGene00012226	W03G11.4
WBGene00006538	tbb-4
WBGene00003909	pag-3
WBGene00010724	K09E9.1
WBGene00018766	F53G2.1
WBGene00017597	F19C7.8
WBGene00016309	sdz-4
WBGene00013693	Y105E8B.9
WBGene00006775	unc-39
WBGene00018906	egas-4
WBGene00016324	acs-24
WBGene00018352	fbxc-20
WBGene00010238	F58B4.5
WBGene00013592	Y81G3A.4
WBGene00011321	fil-1
WBGene00010825	M01G12.14
WBGene00219369	R160.10
WBGene00020898	lido-16
WBGene00016785	C49G7.7
WBGene00016706	C46C11.3
WBGene00015768	C14C11.4
WBGene00000468	ces-1
WBGene00021116	ncs-6
WBGene00006505	lagr-1
WBGene00013508	Y71A12B.11
WBGene00002270	lec-7
WBGene00044455	F23F12.13
WBGene00017249	fbxb-108
WBGene00013124	Y52B11A.4
WBGene00010887	M7.12
WBGene00000061	lgc-11
WBGene00019182	H10E21.1
WBGene00021976	Y58A7A.2
WBGene00013145	cutl-2
WBGene00007152	clec-225
WBGene00044772	T23E7.6
WBGene00014505	T05E11.9
WBGene00194921	ZK742.7
WBGene00012824	Y43F8B.14
WBGene00000447	ceh-24
WBGene00004002	pgp-8
WBGene00022412	Y102A11A.2
WBGene00016044	sphr-1
WBGene00018281	tbc-18
WBGene00011475	T05D4.2
WBGene00012211	ssp-37
WBGene00009849	F48F7.3
WBGene00006633	tsp-7
WBGene00000037	ace-3
WBGene00007641	C17E4.1
WBGene00004115	pqn-26
WBGene00010980	R02D5.7
WBGene00002987	lim-4
WBGene00021768	Y51F10.7
WBGene00020759	T24C4.3
WBGene00009453	F36A2.3
WBGene00008150	mam-2
WBGene00000397	cdh-5
WBGene00017576	cdh-8
WBGene00000522	clc-1
WBGene00010073	F54F12.2
WBGene00206505	B0250.18
WBGene00044728	Y53F4B.45
WBGene00015089	B0252.5
WBGene00077768	K04G2.12
WBGene00077525	C41G7.8
WBGene00045416	Y37H2A.14
WBGene00015878	C17B7.4
WBGene00006811	unc-79
WBGene00021788	Y51H7C.10
WBGene00018138	folt-2
WBGene00008603	F09B9.4
WBGene00044725	R11G1.7
WBGene00000968	dhs-4
WBGene00002243	lad-2
WBGene00021002	W03F9.4
WBGene00016577	clec-3
WBGene00004988	spp-3
WBGene00016368	nhr-163
WBGene00003018	lin-32
WBGene00016332	C32F10.4
WBGene00001506	fut-2
WBGene00011104	cut-5
WBGene00003669	nhr-79
WBGene00009840	fbxa-189
WBGene00269431	T16A1.10
WBGene00013776	Y116A8A.6
WBGene00017639	F20D6.10
WBGene00008483	E04D5.4
WBGene00021124	W10C4.1
WBGene00009396	clec-65
WBGene00019782	M60.7
WBGene00019591	fbxc-25
WBGene00012011	T25B9.5
WBGene00003697	nhr-107
WBGene00011052	arrd-11
WBGene00016927	nhr-172
WBGene00000111	alh-5
WBGene00022816	fbn-1
WBGene00020125	cest-19
WBGene00011028	R05D7.3
WBGene00010442	bus-12
WBGene00009729	F45E10.2
WBGene00007996	C38C6.3
WBGene00006955	wrt-9
WBGene00016884	C52E2.5
WBGene00008929	F18A11.2
WBGene00013418	Y65A5A.1
WBGene00009371	F33H2.8
WBGene00219755	linc-17
WBGene00016890	lst-5
WBGene00001898	his-24
WBGene00044646	B0205.14
WBGene00008332	C55A6.3
WBGene00017254	fbxb-111
WBGene00003716	nhr-126
WBGene00001158	ech-9
WBGene00015541	C06E7.4
WBGene00017398	slc-17.6
WBGene00006321	sup-12
WBGene00016619	C43H6.6
WBGene00006807	unc-75
WBGene00011190	swt-6
WBGene00015626	C09B9.1
WBGene00022353	pals-18
WBGene00008850	F15B9.6
WBGene00003377	mls-2
WBGene00015362	fbxa-105
WBGene00002140	inx-18
WBGene00022725	ZK381.2
WBGene00022439	Y110A2AL.2
WBGene00020220	clec-140
WBGene00016633	C44B11.1
WBGene00018758	F53E10.1
WBGene00017729	F22H10.5
WBGene00007900	C33D9.6
WBGene00020343	acs-3
WBGene00020360	math-41
WBGene00010850	M04C3.1
WBGene00021171	Y8A9A.2
WBGene00008065	npr-18
WBGene00045338	M01B2.13
WBGene00008831	F14H3.12
WBGene00044630	bus-17
WBGene00004740	scd-2
WBGene00008495	F01D5.5
WBGene00000553	cmk-1
WBGene00020640	fbxa-73
WBGene00008736	gnrr-6
WBGene00008779	F14B4.1
WBGene00017433	F13H6.5
WBGene00000992	dhs-29
WBGene00017744	fbxc-54
WBGene00010041	F54C9.3
WBGene00007935	C34E11.2
WBGene00016903	2024-03-04
WBGene00271415	T05A7.13
WBGene00007351	C05G5.5
WBGene00007716	fbxa-82
WBGene00018729	F53A9.6
WBGene00014005	ZK593.9
WBGene00018824	F54E2.2
WBGene00009018	F21D9.4
WBGene00010424	lep-5
WBGene00007864	irg-6
WBGene00000429	ceh-2
WBGene00018445	fbxb-5
WBGene00000431	ceh-6
WBGene00019952	fbxb-74
WBGene00015323	frpr-1
WBGene00015569	C07D10.5
WBGene00012152	cnc-10
WBGene00015395	nhr-147
WBGene00006818	unc-86
WBGene00001156	ech-7
WBGene00017376	F11C7.2
WBGene00001536	gcy-9
WBGene00016281	pals-32
WBGene00006655	tub-1
WBGene00044573	C15B12.9
WBGene00022283	lgc-27
WBGene00020578	T19D12.3
WBGene00010320	F59B10.4
WBGene00003682	nhr-92
WBGene00011673	cyp-13A6
WBGene00021950	cutl-26
WBGene00018033	F35B3.7
WBGene00013215	Y54G11A.4
WBGene00017329	ugt-39
WBGene00007890	C33A12.19
WBGene00015531	C06E4.2
WBGene00017303	F09F7.6
WBGene00000830	ctl-1
WBGene00001434	fkh-2
WBGene00017271	F08F8.6
WBGene00016919	C54E4.4
WBGene00007950	C35A5.6
WBGene00019617	ctsa-2
WBGene00012324	rhy-1
WBGene00043097	C02D5.4
WBGene00020595	T20B5.2
WBGene00019311	K02E7.6
WBGene00009710	clc-11
WBGene00007902	C33D9.9
WBGene00017969	ctsa-3.1
WBGene00010065	F54F7.3
WBGene00015748	C14A11.2
WBGene00009261	F30A10.2
WBGene00009129	F25H5.7
WBGene00009380	F34H10.3
WBGene00010098	F55C5.10
WBGene00004193	prx-3
WBGene00001960	hlh-16
WBGene00000689	col-115
WBGene00019379	K04A8.10
WBGene00022696	ift-139
WBGene00016108	C25G6.3
WBGene00003595	ngn-1
WBGene00219310	C17E4.19
WBGene00000176	aqp-8
WBGene00017678	asp-12
WBGene00007919	cup-16
WBGene00219589	anr-35
WBGene00020735	T23F2.2
WBGene00017408	sdz-11
WBGene00010256	hrg-3
WBGene00001768	gst-20
WBGene00044484	hot-9
WBGene00019407	lect-2
WBGene00008358	nspc-18
WBGene00206417	W04H10.6
WBGene00019352	K03A1.4
WBGene00016699	del-7
WBGene00013839	fbxa-32
WBGene00044584	T03G11.9
WBGene00019994	cdh-1
WBGene00009799	lgc-47
WBGene00021583	clec-72
WBGene00018134	F37A4.4
WBGene00007220	C01B9.1
WBGene00000907	daf-11
WBGene00009560	psa-3
WBGene00021850	Y54F10AM.6
WBGene00018594	aman-3
WBGene00000435	ceh-10
WBGene00020631	T20F7.3
WBGene00011817	T16H12.9
WBGene00011263	R13H4.5
WBGene00009818	acbp-3
WBGene00007119	calf-1
WBGene00008553	F07C6.2
WBGene00011439	T04F3.4
WBGene00000561	cnd-1
WBGene00001251	elt-3
WBGene00007389	glb-3
WBGene00022538	ZC190.4
WBGene00021215	Y18H1A.11
WBGene00045461	C25F9.14
WBGene00000920	daf-28
WBGene00077669	Y38H6A.5
WBGene00020954	W02G9.4
WBGene00017723	bgnt-1.2
WBGene00010904	ugt-62
WBGene00003892	osm-12
WBGene00020325	bath-46
WBGene00044197	fbxb-63
WBGene00014156	ZK930.6
WBGene00010594	swt-5
WBGene00013853	ZC116.1
WBGene00012911	acl-7
WBGene00021204	fbxb-77
WBGene00019832	osg-1
WBGene00006584	tni-1
WBGene00045411	C25F9.11
WBGene00007154	dhc-3
WBGene00006852	unc-129
WBGene00017823	pals-34
WBGene00017309	gogo-1
WBGene00002282	let-4
WBGene00000490	che-11
WBGene00019743	nhr-203
WBGene00012163	VZK822L.2
WBGene00011803	T16G12.1
WBGene00010423	zmp-5
WBGene00006583	tnc-2
WBGene00008306	C54E10.1
WBGene00044362	F42G2.7
WBGene00018990	klf-1
WBGene00019644	cpt-4
WBGene00001854	hil-3
WBGene00020156	T02B11.4
WBGene00003607	nhr-8
WBGene00011231	R11A5.3
WBGene00000858	cwn-2
WBGene00001990	hot-5
WBGene00013585	cyp-42A1
WBGene00018952	F56C9.8
WBGene00011097	nhr-206
WBGene00019718	M01H9.2
WBGene00007264	C02F4.4
WBGene00021415	nsy-4
WBGene00044238	C30H6.12
WBGene00017973	ift-81
WBGene00255600	F54H5.14
WBGene00000175	aqp-7
WBGene00016359	fbxb-88
WBGene00019817	txt-2
WBGene00008711	F11E6.8
WBGene00008273	C53B4.3
WBGene00008755	sdz-13
WBGene00020853	fbxa-137
WBGene00164973	C39B10.7
WBGene00017732	F23C8.3
WBGene00008439	mfb-1
WBGene00044564	ZK813.6
WBGene00010870	let-522
WBGene00000150	apm-1
WBGene00004335	ref-2
WBGene00021919	cutl-25
WBGene00011750	nhr-218
WBGene00000977	dhs-14
WBGene00013837	fbxa-30
WBGene00012554	Y37D8A.16
WBGene00021279	Y23H5B.8
WBGene00235094	K08D9.9
WBGene00003232	mgl-1
WBGene00001377	eya-1
WBGene00189995	C06E7.88
WBGene00020352	T08B6.2
WBGene00000789	cpz-2
WBGene00019243	fbxb-72
WBGene00013009	fbxc-23
WBGene00008228	C50B8.6
WBGene00020003	R11E3.1
WBGene00001710	grl-1
WBGene00004780	ser-7
WBGene00194815	Y43F8B.23
WBGene00010375	H09F14.1
WBGene00010316	F59B8.1
WBGene00020204	T04B8.2
WBGene00019412	fbxb-49
WBGene00050927	B0250.12
WBGene00015969	glb-6
WBGene00022824	ZK813.5
WBGene00044417	C08F1.11
WBGene00022345	fbxa-138
WBGene00022499	set-30
WBGene00010605	K06G5.1
WBGene00011382	dop-5
WBGene00019641	cank-26
WBGene00017296	F09E10.6
WBGene00021520	Y41D4B.18
WBGene00009663	hda-5
WBGene00016744	bbs-9
WBGene00020995	W03F8.6
WBGene00017568	F18E9.1
WBGene00016975	nhr-173
WBGene00044644	B0205.13
WBGene00044079	tag-241
WBGene00015859	C16D9.4
WBGene00012635	Y38H8A.1
WBGene00194915	JC8.16
WBGene00011727	T12A7.6
WBGene00016027	C23H5.8
WBGene00003000	lin-11
WBGene00019212	zmp-2
WBGene00008954	F19C6.5
WBGene00017421	cutl-29
WBGene00011380	T02E1.8
WBGene00020881	T28A11.19
WBGene00019674	K12C11.3
WBGene00006097	str-31
WBGene00235387	W04C9.8
WBGene00022649	ZK84.1
WBGene00004156	pqn-74
WBGene00007254	C01H6.4
WBGene00000051	acr-12
WBGene00020850	nhr-226
WBGene00002085	ins-2
WBGene00016757	C49A9.3
WBGene00014074	ZK757.2
WBGene00012763	atln-2
WBGene00006589	tnt-4
WBGene00017014	dylt-2
WBGene00014092	slc-5A12
WBGene00013746	lgc-55
WBGene00007604	xbx-9
WBGene00016379	C33H5.13
WBGene00012175	W01C9.1
WBGene00004006	pgp-12
WBGene00016613	best-9
WBGene00006367	sym-2
WBGene00021981	lgc-26
WBGene00016088	clec-266
WBGene00011365	T02C1.1
WBGene00008066	fbxb-65
WBGene00019355	K03B4.4
WBGene00017950	F31E3.2
WBGene00013387	Y62F5A.9
WBGene00000088	aex-5
WBGene00004265	qui-1
WBGene00219217	C08F8.15
WBGene00045457	F33H12.7
WBGene00005147	srd-70
WBGene00306003	W04B5.8
WBGene00219556	C04C11.23
WBGene00017660	F21C10.11
WBGene00016307	fbxc-18
WBGene00022611	ZC449.1
WBGene00019829	R02E12.5
WBGene00017475	F14H12.8
WBGene00015177	tmc-2
WBGene00015946	C18A3.10
WBGene00018342	F42A10.6
WBGene00010189	F57B1.6
WBGene00021517	Y41D4B.15
WBGene00017447	F14B8.5
WBGene00015115	B0286.1
WBGene00019855	R03H10.2
WBGene00012891	sorb-1
WBGene00010411	H25K10.1
WBGene00018540	btb-21
WBGene00016634	C44B11.4
WBGene00235274	C54E4.12
WBGene00020887	hic-1
WBGene00019515	ugt-19
WBGene00011675	cyp-13A3
WBGene00018608	F48E3.9
WBGene00017381	ddr-2
WBGene00015560	C07A12.2
WBGene00011952	T23F6.5
WBGene00020373	gpx-6
WBGene00020363	fbxa-3
WBGene00008492	F01D5.1
WBGene00010760	K10H10.4
WBGene00017013	ensh-1
WBGene00020011	R11G1.2
WBGene00014941	Y67H2A.9
WBGene00008849	try-10
WBGene00017867	slc-28.1
WBGene00009805	F47B8.4
WBGene00000399	cdh-7
WBGene00044468	Y69A2AL.2
WBGene00000437	ceh-13
WBGene00002139	inx-17
WBGene00009511	F37H8.2
WBGene00020844	T27A10.2
WBGene00020582	oig-8
WBGene00019963	rips-1
WBGene00021725	bath-9
WBGene00017764	F25A2.1
WBGene00011520	nhr-213
WBGene00004363	ric-3
WBGene00194713	F19B10.13
WBGene00010925	mfsd-11
WBGene00004793	shw-3
WBGene00022324	fbxa-26
WBGene00013409	fbxb-56
WBGene00019368	txt-4
WBGene00017721	F22F7.3
WBGene00013456	Y67A10A.7
WBGene00001991	hot-6
WBGene00003562	ncr-2
WBGene00022413	Y102A11A.3
WBGene00001147	eat-18
WBGene00022644	dod-19
WBGene00019763	galt-1
WBGene00015135	cyp-23A1
WBGene00013968	ZK287.9
WBGene00009297	sdz-16
WBGene00005552	sri-40
WBGene00206462	B0391.14
WBGene00044761	pals-19
WBGene00044698	K09F5.6
WBGene00013514	Y73F4A.1
WBGene00012919	Y46G5A.34
WBGene00044442	T08A9.13
WBGene00017502	F16B3.2
WBGene00015545	C06G1.1
WBGene00268202	T27B7.9
WBGene00013098	Y51H4A.1
WBGene00012462	Y17G7B.8
WBGene00023252	C39H7.2
WBGene00018590	pdf-2
WBGene00044144	znf-474
WBGene00044694	fbxb-90
WBGene00019525	K08D9.4
WBGene00044283	spp-22
WBGene00022591	cuti-1
WBGene00016265	trhr-1
WBGene00001958	hlh-14
WBGene00021589	Y46D2A.1
WBGene00011856	nspg-7.1
WBGene00018997	F57B9.3
WBGene00018292	idpc-2
WBGene00009480	F36F2.7
WBGene00010792	K12G11.6
WBGene00009059	chw-1
WBGene00016545	C40A11.2
WBGene00011590	bus-19
WBGene00020256	T05C3.6
WBGene00001468	flr-4
WBGene00020906	T28H11.8
WBGene00016769	C49C8.5
WBGene00007409	C07B5.4
WBGene00019020	F57H12.5
WBGene00020446	T12B3.3
WBGene00020587	ugt-9
WBGene00015356	tag-278
WBGene00019507	K07H8.7
WBGene00016135	C26B9.6
WBGene00001523	gbh-2
WBGene00009643	F42G4.6
WBGene00006640	tsp-14
WBGene00004811	skr-5
WBGene00020236	lgc-1
WBGene00019687	K12H6.7
WBGene00004854	slt-1
WBGene00011572	mam-5
WBGene00016546	C40A11.3
WBGene00007764	C27B7.7
WBGene00016768	cyp-33E1
WBGene00006444	shn-1
WBGene00019705	fbxb-45
WBGene00019234	ugt-8
WBGene00013091	Y51B9A.9
WBGene00009042	F22B5.4
WBGene00015598	fbxa-163
WBGene00006683	twk-31
WBGene00021547	Y44E3A.1
WBGene00011463	T05A10.6
WBGene00001163	efn-2
WBGene00004011	pha-2
WBGene00017326	dmd-5
WBGene00008016	C38D9.8
WBGene00015129	sdz-1
WBGene00018041	F35D2.3
WBGene00003517	nac-1
WBGene00011217	R10E11.5
WBGene00007808	best-7
WBGene00044990	T25B9.11
WBGene00017092	E02C12.6
WBGene00010660	K08D8.6
WBGene00009813	haly-1
WBGene00007722	C25D7.15
WBGene00021895	clec-84
WBGene00020560	T19C3.2
WBGene00013263	txdc-12.1
WBGene00009014	F21D5.9
WBGene00011906	hsp-12.1
WBGene00009826	F47G4.5
WBGene00003966	pdl-1
WBGene00022334	Y82E9BR.1
WBGene00007121	B0250.4
WBGene00304792	Y71F9AL.25
WBGene00021396	cutl-24
WBGene00021354	fpn-1.1
WBGene00003839	ocr-2
WBGene00020834	T27A1.2
WBGene00018731	F53A9.8
WBGene00019025	srb-16
WBGene00001129	dyf-13
WBGene00021495	sqst-2
WBGene00015613	C08F1.10
WBGene00019345	tmem-135
WBGene00010221	F57G12.1
WBGene00007183	xxxp-1
WBGene00206371	F28B12.6
WBGene00007694	C23H4.6
WBGene00017651	F21A9.2
WBGene00006643	tsp-17
WBGene00006075	str-7
WBGene00020378	T09B4.4
WBGene00003705	nhr-115
WBGene00015587	lido-2
WBGene00235352	ZK250.13
WBGene00021879	clec-83
WBGene00010328	clc-14
WBGene00010150	F56D5.6
WBGene00011517	cgt-1
WBGene00268215	C49F5.13
WBGene00009595	cbp-3
WBGene00019968	R08F11.4
WBGene00007984	irx-1
WBGene00006424	ctbp-1
WBGene00011672	cyp-13A5
WBGene00000882	cyn-6
WBGene00018823	F54E2.1
WBGene00012259	sulp-7
WBGene00018743	F53B3.5
WBGene00019967	cyp-33C8
WBGene00012531	Y32F6B.1
WBGene00016454	C35E7.2
WBGene00044662	F26G1.9
WBGene00015805	C15H9.11
WBGene00009343	F32H2.6
WBGene00000903	daf-7
WBGene00019310	K02E7.5
WBGene00012680	Y39B6A.21
WBGene00019956	fbxb-75
WBGene00021719	fbxb-104
WBGene00000491	che-12
WBGene00013855	cubn-1
WBGene00018042	mks-3
WBGene00008255	C51E3.10
WBGene00001578	ges-1
WBGene00000476	cfi-1
WBGene00004255	epac-1
WBGene00018603	F48E3.2
WBGene00012199	mltn-3
WBGene00018232	F40E3.5
WBGene00004264	qua-1
WBGene00007116	B0198.3
WBGene00010102	F55C9.5
WBGene00004926	snt-6
WBGene00017880	F28A12.3
WBGene00003167	mec-3
WBGene00016397	maph-9
WBGene00022196	gpa-17
WBGene00018458	fbxb-30
WBGene00007745	C26D10.4
WBGene00002182	kap-1
WBGene00010311	F59B2.9
WBGene00010273	srm-3
WBGene00013874	cest-2.2
WBGene00006543	tbx-2
WBGene00044342	T05B11.7
WBGene00018413	cyp-33C4
WBGene00013539	Y73F8A.35
WBGene00003380	mnm-2
WBGene00013761	Y113G7B.11
WBGene00006055	ssr-2
WBGene00014067	ZK675.4
WBGene00008493	F01D5.2
WBGene00010838	M03C11.1
WBGene00008234	C50F4.9
WBGene00000446	ceh-23
WBGene00003473	mtl-1
WBGene00021178	Y9C9A.8
WBGene00001820	ham-1
WBGene00175029	AH9.7
WBGene00001118	dyf-2
WBGene00008566	acox-1.3
WBGene00021349	arl-13
WBGene00011069	ceh-62
WBGene00006853	unc-130
WBGene00016974	lron-15
WBGene00206354	F27E5.9
WBGene00018683	F52D1.2
WBGene00009258	ccdc-149
WBGene00016926	nhr-171
WBGene00003693	nhr-103
WBGene00044120	C36B1.13
WBGene00020861	T27E4.1
WBGene00004009	pgp-15
WBGene00001790	gst-42
WBGene00008477	clec-17
WBGene00011073	R07A4.2
WBGene00006747	unc-7
WBGene00002265	lec-2
WBGene00023483	Y75B8A.39
WBGene00017754	chtb-2
WBGene00022623	ZC487.1
WBGene00010790	adh-1
WBGene00305067	F10C5.3
WBGene00019030	exc-6
WBGene00009730	myo-6
WBGene00007327	C05C9.3
WBGene00000463	ceh-43
WBGene00011042	R05H10.1
WBGene00003686	nhr-96
WBGene00013404	fbxb-101
WBGene00013048	Y50E8A.5
WBGene00005683	sru-20
WBGene00044488	Y54G2A.45
WBGene00043983	C39D10.11
WBGene00010769	asah-1
WBGene00003634	nhr-44
WBGene00002069	ikb-1
WBGene00002127	inx-5
WBGene00001430	fkb-5
WBGene00002138	inx-16
WBGene00021557	Y45G5AM.5
WBGene00015408	C03H5.6
WBGene00020599	idpa-1
WBGene00011452	ugt-55
WBGene00023504	F26F2.8
WBGene00019477	cest-17
WBGene00012629	slc-36.3
WBGene00014149	fbxb-70
WBGene00021268	capa-1
WBGene00000745	col-172
WBGene00271651	F19B10.14
WBGene00007439	C08E8.3
WBGene00001476	fmo-1
WBGene00011854	T20B3.14
WBGene00044070	set-18
WBGene00013180	cutl-10
WBGene00008310	C54E10.6
WBGene00011222	R10H10.3
WBGene00007660	pals-6
WBGene00016046	C24B5.4
WBGene00004192	prx-2
WBGene00020069	R13H7.2
WBGene00012726	Y39G8B.5
WBGene00011624	T08G5.3
WBGene00001500	ftn-1
WBGene00044297	C25B8.8
WBGene00003571	ncx-6
WBGene00003652	nhr-62
WBGene00016242	C30A5.10
WBGene00001681	gpc-1
WBGene00016094	C25E10.4
WBGene00006650	tts-1
WBGene00017661	frpr-6
WBGene00012826	dyf-19
WBGene00016218	pals-23
WBGene00019282	mps-2
WBGene00194692	T02C12.5
WBGene00018384	F43C11.7
WBGene00269419	K05F6.15
WBGene00017048	D2021.4
WBGene00007322	C05B5.5
WBGene00011839	T19C4.5
WBGene00021865	fbxa-66
WBGene00009047	F22B8.4
WBGene00017541	F17E9.4
WBGene00021505	Y41D4A.3
WBGene00011383	T02E9.5
WBGene00001842	her-1
WBGene00006983	zig-6
WBGene00021275	dmsr-2
WBGene00011793	T16A9.3
WBGene00020788	nep-22
WBGene00002260	lbp-8
WBGene00008309	nhr-170
WBGene00010948	M195.2
WBGene00021148	W10G11.19
WBGene00006654	ttx-3
WBGene00022319	Y82E9BL.2
WBGene00001135	eat-4
WBGene00045077	Y71A12B.18
WBGene00019312	K02E7.7
WBGene00020897	del-10
WBGene00019536	rpi-2
WBGene00006342	sup-37
WBGene00013906	ugt-5
WBGene00011899	nlp-68
WBGene00006464	bath-47
WBGene00019921	fbxc-34
WBGene00019988	R09F10.5
WBGene00016067	clc-7
WBGene00001433	fkb-8
WBGene00002989	lim-7
WBGene00008875	F15H10.8
WBGene00012212	W02D9.6
WBGene00009949	F53A2.1
WBGene00012548	Y37D8A.6
WBGene00008336	C55A6.7
WBGene00018353	fbxa-182
WBGene00011288	R102.1
WBGene00003850	odr-3
WBGene00004024	php-3
WBGene00044770	C53C11.5
WBGene00004133	abu-13
WBGene00007133	B0284.3
WBGene00017529	F16G10.15
WBGene00000449	ceh-27
WBGene00013964	cthd-1
WBGene00006532	tba-6
WBGene00016080	C24H12.11
WBGene00016077	C24H12.8
WBGene00010475	K01F9.2
WBGene00016308	C32B5.15
WBGene00013166	Y53F4B.20
WBGene00018195	btb-16
WBGene00017270	numr-1
WBGene00271643	W07G1.25
WBGene00017335	F10D2.10
WBGene00000172	aqp-4
WBGene00022200	fard-1
WBGene00019579	oac-57
WBGene00016335	gba-1
WBGene00007420	C07E3.10
WBGene00018267	F41C3.1
WBGene00013856	ZC168.2
WBGene00007536	daf-36
WBGene00009431	dct-17
WBGene00015610	C08F1.6
WBGene00009692	F44E5.5
WBGene00023472	F16A11.5
WBGene00018251	F40H3.3
WBGene00013230	fbxb-22
WBGene00015947	C18A11.1
WBGene00001788	gst-40
WBGene00018314	F41H10.1
WBGene00011674	cyp-13A8
WBGene00001204	egl-38
WBGene00010893	cutl-9
WBGene00003089	ltd-1
WBGene00306002	T24C4.10
WBGene00045392	F26D11.12
WBGene00044302	F28E10.5
WBGene00189944	E03A3.10
WBGene00022574	ZC239.16
WBGene00016458	C35E7.6
WBGene00004368	ric-19
WBGene00009361	F33E2.5
WBGene00077770	M04D5.3
WBGene00003694	nhr-104
WBGene00017535	atf-8
WBGene00001374	exp-2
WBGene00044712	F22G12.8
WBGene00012323	oac-54
WBGene00021469	Y39G10AR.11
WBGene00044016	C35A5.10
WBGene00006970	zag-1
WBGene00016763	C49A9.9
WBGene00001671	gpa-9
WBGene00012068	oac-49
WBGene00007818	C30F2.4
WBGene00006662	twk-7
WBGene00016883	C52E2.4
WBGene00018724	F53A9.1
WBGene00018931	ugt-52
WBGene00013838	fbxa-31
WBGene00000007	aat-6
WBGene00012285	pitr-6
WBGene00004993	spp-8
WBGene00022485	fbxa-63
WBGene00015884	C17B7.10
WBGene00011305	hrg-9
WBGene00044443	ZC21.10
WBGene00018539	nhr-185
WBGene00018787	cutl-20
WBGene00022867	ZK1240.2
WBGene00015063	B0228.6
WBGene00007811	C29F7.2
WBGene00018472	nep-16
WBGene00015767	hex-2
WBGene00008971	F20C5.6
WBGene00011362	cest-1.1
WBGene00014043	clec-58
WBGene00010928	clec-258
WBGene00009100	rgef-1
WBGene00019999	srab-14
WBGene00012632	Y38H6C.20
WBGene00016886	fbxb-96
WBGene00003516	nab-1
WBGene00009541	cutl-17
WBGene00010742	clc-6
WBGene00018803	fbxa-24
WBGene00003715	nhr-125
WBGene00008366	tpra-1
WBGene00011537	idpc-7
WBGene00020368	ast-1
WBGene00010215	nhr-193
WBGene00022333	fbxa-27
WBGene00018716	smvt-1
WBGene00018103	F36H5.4
WBGene00018468	cla-1
WBGene00003578	ndx-1
WBGene00016657	C44E12.1
WBGene00000835	cuc-1
WBGene00000439	ceh-16
WBGene00011328	T01D3.3
WBGene00012989	Y48C3A.5
WBGene00006870	vab-3
WBGene00003933	pat-9
WBGene00017949	F31D5.6
WBGene00007317	C05A9.2
WBGene00012178	glb-27
WBGene00018489	F46E10.2
WBGene00017666	F21E9.2
WBGene00004048	plx-2
WBGene00021199	Y17G9B.2
WBGene00018655	F49H12.4
WBGene00014989	best-23
WBGene00012959	Y47H10A.3
WBGene00002067	ifp-1
WBGene00009927	F52B11.5
WBGene00021325	nspg-13
WBGene00001432	fkb-7
WBGene00015336	C02D5.2
WBGene00021118	clec-125
WBGene00007440	C08E8.4
WBGene00010239	F58B4.6
WBGene00018462	F45E1.1
WBGene00045238	rpr-1
WBGene00016759	C49A9.5
WBGene00016355	lact-5
WBGene00044733	W08F4.13
WBGene00020062	nhr-270
WBGene00016979	C56G2.4
WBGene00001464	flp-21
WBGene00019014	F57C12.2
WBGene00018742	F53B3.3
WBGene00009842	igeg-2
WBGene00007275	C03D6.1
WBGene00010288	F58H1.5
WBGene00020126	flp-26
WBGene00019868	R04B3.3
WBGene00018738	swip-10
WBGene00008519	cyp-13B1
WBGene00022615	ZC449.5
WBGene00003886	osm-6
WBGene00009908	F49H6.5
WBGene00004825	skr-19
WBGene00007973	C36B1.6
WBGene00013100	zip-7
WBGene00013989	ZK512.11
WBGene00009743	sptf-1
WBGene00000906	daf-10
WBGene00007595	tmem-145
WBGene00003091	lys-2
WBGene00017105	E02H9.7
WBGene00017983	F32D1.3
WBGene00004058	pmp-1
WBGene00008558	F07H5.7
WBGene00015044	cyp-34A9
WBGene00044068	syd-9
WBGene00021262	fbxa-74
WBGene00013900	ugt-18
WBGene00017644	exc-9
WBGene00013082	grdn-1
WBGene00012058	T26F2.2
WBGene00007320	C05B5.2
WBGene00001976	hmg-11
WBGene00017858	F27C1.11
WBGene00006749	unc-9
WBGene00009038	F22B3.7
WBGene00044672	fbxa-4
WBGene00011121	R07E5.17
WBGene00011287	glb-24
WBGene00000685	col-111
WBGene00012391	Y6B3B.7
WBGene00003889	osm-9
WBGene00018398	sptl-2
WBGene00000170	aqp-2
WBGene00003553	nas-37
WBGene00004910	snf-11
WBGene00004991	spp-6
WBGene00018334	cyp-33E2
WBGene00017001	D1007.3
WBGene00304173	F07E5.13
WBGene00003657	nhr-67
WBGene00000747	col-174
WBGene00011495	T05F1.11
WBGene00015483	C05D11.5
WBGene00219758	linc-11
WBGene00045405	D1086.18
WBGene00000430	ceh-5
WBGene00010282	F58G11.4
WBGene00000634	col-58
WBGene00003843	2024-10-02
WBGene00009274	F30F8.5
WBGene00020571	lpr-7
WBGene00016860	cyp-33C9
WBGene00006652	ttx-1
WBGene00043995	F40F12.9
WBGene00020800	zig-10
WBGene00010473	hrg-2
WBGene00009109	degt-1
WBGene00015913	C17F4.7
WBGene00007044	cpna-5
WBGene00011427	T04C12.1
WBGene00011494	T05F1.9
WBGene00018444	fbxb-48
WBGene00002039	hum-6
WBGene00003778	nnt-1
WBGene00013849	ZC84.6
WBGene00020691	igdb-3
WBGene00015081	B0244.6
WBGene00009293	F31D4.8
WBGene00011364	cest-1.2
WBGene00019866	R04B3.1
WBGene00013455	ssu-2
WBGene00017028	dex-1
WBGene00012131	T28F3.5
WBGene00016219	pals-24
WBGene00003112	mab-21
WBGene00009247	bath-45
WBGene00019514	cpg-20
WBGene00007285	C04A11.1
WBGene00000443	ceh-20
WBGene00002107	ins-24
WBGene00001105	dsl-3
WBGene00008498	F01D5.8
WBGene00014175	ZK971.1
WBGene00020537	fbxb-37
WBGene00000241	bbs-1
WBGene00003845	odd-1
WBGene00022837	ceh-45
WBGene00001774	gst-26
WBGene00010341	glo-3
WBGene00000674	col-99
WBGene00017302	F09F7.5
WBGene00019759	M03F4.6
WBGene00017893	F28B4.4
WBGene00000401	cdh-9
WBGene00015517	cepr-104.2
WBGene00011075	R07A4.4
WBGene00022326	fbxa-14
WBGene00077684	Y26D4A.21
WBGene00044304	F52B10.3
WBGene00004998	spp-13
WBGene00010453	fozi-1
WBGene00022730	ZK402.3
WBGene00001699	grd-10
WBGene00206418	M04C3.5
WBGene00001987	hot-2
WBGene00006539	tbb-6
WBGene00006680	twk-28
WBGene00012387	Y6B3B.1
WBGene00015679	C10F3.7
WBGene00015839	math-10
WBGene00012449	nhr-231
WBGene00003939	pax-3
WBGene00011665	T09F5.1
WBGene00044045	R11G10.3
WBGene00019042	fbxc-21
WBGene00000244	bbs-8
WBGene00001403	fbl-1
WBGene00000425	ced-11
WBGene00013778	clec-194
WBGene00019927	fbxc-24
WBGene00011041	R05H5.7
WBGene00021726	bath-10
WBGene00021335	spp-23
WBGene00017267	numr-2
WBGene00008543	F07A5.4
WBGene00019961	R08E5.1
WBGene00018517	F46G11.4
WBGene00006611	tre-5
WBGene00011826	T18D3.9
WBGene00008033	spin-2
WBGene00009466	spex-2
WBGene00013959	ZK265.7
WBGene00019067	F58H7.1
WBGene00003734	nhx-6
WBGene00010464	K01D12.5
WBGene00016282	C31B8.7
WBGene00001594	glc-4
WBGene00007749	ceh-79
WBGene00013836	fbxa-29
WBGene00018992	trpl-1
WBGene00015739	ugt-7
WBGene00000219	asp-6
WBGene00013559	Y75B8A.28
WBGene00011770	T14G8.2
WBGene00008296	cdr-2
WBGene00014213	ZK1073.1
WBGene00007490	mks-5
WBGene00009819	F47B10.8
WBGene00045412	C25F9.12
WBGene00016422	noah-1
WBGene00011888	cutl-15
WBGene00001767	gst-19
WBGene00003681	nhr-91
WBGene00008368	D1053.3
WBGene00000448	pros-1
WBGene00002259	lbp-7
WBGene00016165	wdr-60
WBGene00019754	M03E7.2
WBGene00077756	Y11D7A.19
WBGene00009068	F23A7.3
WBGene00019738	clec-265
WBGene00018206	ugt-61
WBGene00018907	F55G1.15
WBGene00015532	C06E4.3
WBGene00008644	F10C2.3
WBGene00015740	C13E3.1
WBGene00010744	K10D6.4
WBGene00008177	C48D1.1
WBGene00007619	C15H11.11
WBGene00001824	hbl-1
WBGene00001462	flp-19
WBGene00219271	F36H5.14
WBGene00016663	C45E1.4
WBGene00009394	clec-63
WBGene00021862	fbxa-48
WBGene00014198	ZK1053.3
WBGene00009255	ugt-34
WBGene00022242	sfrp-1
WBGene00015388	C03F11.2
WBGene00020852	nhr-228
WBGene00021525	cpg-24
WBGene00005003	spp-18
WBGene00018645	F49F1.5
WBGene00009512	bigr-1
WBGene00012626	famh-161
WBGene00022827	nspg-4
WBGene00011824	tsct-1
WBGene00000516	cki-1
WBGene00008595	clec-56
WBGene00019285	cbn-1
WBGene00009056	F22D6.15
WBGene00017423	F13C5.2
WBGene00019105	asp-8
WBGene00007345	C05E7.3
WBGene00009839	fbxa-188
WBGene00017428	F13D11.3
WBGene00018300	F41G3.3
WBGene00018985	F56F10.2
WBGene00016107	C25G6.1
WBGene00010822	M01G12.9
WBGene00044403	fbxa-219
WBGene00006468	rhgf-1
WBGene00007908	C34B4.3
WBGene00235092	C54F6.17
WBGene00012035	T26C5.5
WBGene00012728	Y39G8B.9
WBGene00044396	ZK1290.14
WBGene00019035	fbxb-26
WBGene00018606	F48E3.6
WBGene00007393	fbxa-157
WBGene00019587	K09F6.4
WBGene00002601	let-381
WBGene00008226	C50B8.4
WBGene00021025	cutl-13
WBGene00019426	cutl-16
WBGene00012429	Y11D7A.5
WBGene00013863	ZC302.3
WBGene00004013	pha-4
WBGene00014181	ZK1010.8
WBGene00017503	nhr-177
WBGene00009192	asah-2
WBGene00006441	cpna-4
WBGene00017515	F16F9.4
WBGene00044631	bus-18
WBGene00015333	slc-17.3
WBGene00020270	cht-6
WBGene00017562	F18C5.9
WBGene00009032	bgnt-1.3
WBGene00001948	hlh-1
WBGene00010033	F54B11.10
WBGene00044289	Y37F4.8
WBGene00020361	fbxc-19
WBGene00022330	fbxa-80
WBGene00020258	T05E7.1
WBGene00013902	ZC455.1
WBGene00007073	ugt-2
WBGene00015471	lmp-2
WBGene00015403	clec-10
WBGene00010998	R03G8.3
WBGene00001715	grl-6
WBGene00008199	C49C3.9
WBGene00022825	ZK816.1
WBGene00022181	pho-9
WBGene00006746	unc-6
WBGene00271647	C23G10.14
WBGene00044503	Y73B6A.6
WBGene00017874	acdh-9
WBGene00008988	F20G2.5
WBGene00014024	ZK637.4
WBGene00271790	W03D2.14
WBGene00020760	clc-19
WBGene00008352	fbxa-6
WBGene00009811	F47B8.10
WBGene00019090	F59A7.2
WBGene00004912	sng-1
WBGene00044156	Y66C5A.1
WBGene00022076	daao-1
WBGene00017439	F13H8.6
WBGene00011733	T12D8.5
WBGene00012238	W04A8.3
WBGene00077697	F58E6.13
WBGene00005616	srj-29
WBGene00004950	sox-3
WBGene00011006	ugt-47
WBGene00008761	F13E9.12
WBGene00010851	M04C3.2
WBGene00022503	ZC13.2
WBGene00022612	ZC449.2
WBGene00018175	F38B6.6
WBGene00002233	kqt-1
WBGene00011453	ugt-56
WBGene00002248	lam-3
WBGene00015741	C13F10.1
WBGene00018311	F41G4.8
WBGene00009628	tatn-1
WBGene00019914	clec-150
WBGene00020237	phat-4
WBGene00009061	pals-14
WBGene00012306	W06F12.2
WBGene00012922	Y47D3A.1
WBGene00013234	fbxb-24
WBGene00021382	Y37F4.1
WBGene00022465	ift-20
WBGene00014101	gopc-1
WBGene00013257	Y57A10A.14
WBGene00001646	gna-1
WBGene00010205	F57F5.3
WBGene00008797	spig-5
WBGene00009295	fbxa-180
WBGene00013322	talp-3
WBGene00194651	C33D9.13
WBGene00020648	T21D12.7
WBGene00003699	nhr-109
WBGene00000457	ceh-36
WBGene00004020	pho-1
WBGene00018634	pigx-1
WBGene00050899	T10C6.15
WBGene00009373	F34D10.3
WBGene00013496	npr-40
WBGene00013653	ifas-3
WBGene00017133	EEED8.2
WBGene00013515	Y73F4A.2
WBGene00022295	cng-2
WBGene00017060	D2063.1
WBGene00045458	F17B5.8
WBGene00044811	nta-1
WBGene00020455	fbxa-59
WBGene00020157	T02B11.6
WBGene00010750	K10D11.6
WBGene00219586	linc-108
WBGene00009156	clec-196
WBGene00020212	T04D1.2
WBGene00017054	gstk-2
WBGene00219376	C28G1.10
WBGene00017510	nhr-178
WBGene00003717	nhr-127
WBGene00001410	feh-1
WBGene00044387	C27A2.8
WBGene00017537	F17A9.5
WBGene00021531	rotr-1
WBGene00016698	C46A5.1
WBGene00019902	R05G6.10
WBGene00011737	sqst-1
WBGene00006960	xbx-1
WBGene00000033	abu-10
WBGene00003617	nhr-18
WBGene00017795	F25F8.1
WBGene00008970	F20C5.5
WBGene00010116	cest-13
WBGene00000136	amt-4
WBGene00009496	F36H1.11
WBGene00016547	C40A11.4
WBGene00018115	F36H9.7
WBGene00003856	odr-10
WBGene00008070	C43D7.8
WBGene00044534	H23N18.6
WBGene00000374	cyp-31A1
WBGene00012628	Y38H6C.16
WBGene00044291	C25F9.10
WBGene00003170	mec-6
WBGene00011171	R09E10.1
WBGene00270319	F26A1.19
WBGene00021580	clec-174
WBGene00012814	Y43F8B.3
WBGene00011479	clc-9
WBGene00020130	igcm-2
WBGene00018682	aagr-4
WBGene00010319	F59B10.3
WBGene00020362	fbxb-10
WBGene00001117	dyf-1
WBGene00018402	kvs-3
WBGene00003937	pax-1
WBGene00000288	cal-4
WBGene00017434	F13H8.1
WBGene00000783	cpr-3
WBGene00044723	K11H12.11
WBGene00020803	T25E4.1
WBGene00004777	ser-2
WBGene00002975	lev-8
WBGene00021253	Y22D7AL.15
WBGene00011709	T11F9.1
WBGene00021072	W07B8.4
WBGene00021585	clec-74
WBGene00008138	C47D12.4
WBGene00003711	nhr-121
WBGene00010092	F55C5.2
WBGene00008719	ttr-52
WBGene00022727	prkl-1
WBGene00013901	ugt-16
WBGene00004195	prx-6
WBGene00007872	cld-1
WBGene00008372	D1054.5
WBGene00010039	F54C8.6
WBGene00010069	F54F11.1
WBGene00022592	klu-2
WBGene00020522	T15B7.10
WBGene00012853	tpan-1
WBGene00305992	E02H9.13
WBGene00000455	ceh-34
WBGene00008891	clec-42
WBGene00006600	tph-1
WBGene00011534	T06E4.7
WBGene00006064	sto-2
WBGene00003640	nhr-50
WBGene00007691	cest-8
WBGene00013280	Y57A10C.1
WBGene00020912	W01A11.7
WBGene00008785	F14B6.4
WBGene00017208	fbxb-35
WBGene00016553	mir-8199
WBGene00011566	nhr-214
WBGene00011578	npr-20
WBGene00007416	ceh-57
WBGene00017143	EEED8.15
WBGene00022418	igcm-4
WBGene00021980	glb-32
WBGene00006535	tba-9
WBGene00016556	math-21
WBGene00015645	lips-7
WBGene00011141	nlp-66
WBGene00013784	Y116A8C.3
WBGene00014472	MTCE.33
WBGene00006956	wrt-10
WBGene00012912	Y46G5A.22
WBGene00023432	K12B6.9
WBGene00018485	F46C8.3
WBGene00008577	F08G2.5
WBGene00008616	fbxa-44
WBGene00014836	T09F5.12
WBGene00004153	pqn-71
WBGene00000857	cwn-1
WBGene00009020	F21D9.6
WBGene00011261	nphp-4
WBGene00019538	pugs-4
WBGene00015298	rml-4
WBGene00006416	sams-5
WBGene00008484	E04D5.5
WBGene00271775	EGAP1.5
WBGene00021643	ccep-290
WBGene00017190	F07B7.12
WBGene00001440	fkh-8
WBGene00007857	C31H5.6
WBGene00019966	srt-30
WBGene00023503	F17C11.13
WBGene00013806	Y116A8C.29
WBGene00015664	C10A4.3
WBGene00007174	mboa-1
WBGene00018763	F53F10.1
WBGene00017251	fbxb-105
WBGene00010374	rga-5
WBGene00050903	Y17D7C.4
WBGene00006766	unc-30
WBGene00012420	spig-12
WBGene00009087	F23D12.3
WBGene00021814	mfsd-8
WBGene00015651	ceh-53
WBGene00022891	ZK1290.10
WBGene00010871	M05B5.3
WBGene00021364	Y37E11AL.9
WBGene00016069	C24H10.3
WBGene00012710	Y39C12A.9
WBGene00019818	R02C2.7
WBGene00012124	T28D6.4
WBGene00015019	B0205.4
WBGene00007228	acs-7
WBGene00010310	F59B2.8
WBGene00000778	cpn-2
WBGene00022823	ZK813.4
WBGene00007881	nlp-35
WBGene00015597	fbxa-162
WBGene00002177	jkk-1
WBGene00019414	fbxb-51
WBGene00017334	F10D2.8
WBGene00005228	srh-2
WBGene00017448	F14B8.6
WBGene00013949	ZK262.2
WBGene00045269	F46G11.6
WBGene00009401	F35C11.2
WBGene00002163	ist-1
WBGene00043981	aaim-1
WBGene00013583	ceh-51
WBGene00017184	ncam-1
WBGene00002087	ins-4
WBGene00017312	pitr-5
WBGene00019436	K06A9.2
WBGene00001207	egl-43
WBGene00016456	C35E7.4
WBGene00001165	efn-4
WBGene00045415	Y43F8B.15
WBGene00015824	C16B8.4
WBGene00015476	C05D9.9
WBGene00195176	Y43F8B.24
WBGene00003649	nhr-59
WBGene00006366	sym-1
WBGene00020100	mks-1
WBGene00011926	sptf-2
WBGene00000191	arl-7
WBGene00007479	C09F9.2
WBGene00017082	DC2.5
WBGene00007553	C13G3.1
WBGene00235133	T26H5.14
WBGene00019846	gpx-7
WBGene00010342	F59F5.3
WBGene00006365	syg-1
WBGene00018755	bcmo-2
WBGene00007840	C31C9.6
WBGene00016022	C23H3.9
WBGene00008830	nhr-176
WBGene00017667	ttr-37
WBGene00009690	F44E5.3
WBGene00001588	lgc-56
WBGene00010258	F58E6.11
WBGene00010976	R02D5.1
WBGene00013819	Y116F11A.6
WBGene00269373	M01D1.12
WBGene00009806	F47B8.5
WBGene00010994	lgc-25
WBGene00011594	T07G12.3
WBGene00011445	T04F8.7
WBGene00002253	lbp-1
WBGene00009226	cyp-37B1
WBGene00022320	Y82E9BL.3
WBGene00001109	dsl-7
WBGene00017755	zip-8
WBGene00021371	nape-1
WBGene00001400	fax-1
WBGene00044536	F14F9.8
WBGene00019885	dhsl-4
WBGene00001945	his-71
WBGene00008271	suex-2
WBGene00009774	F46B6.9
WBGene00016175	C27H5.6
WBGene00013388	Y62F5A.10
WBGene00022327	fbxa-15
WBGene00022142	Y71G12B.2
WBGene00001477	fmo-2
WBGene00219317	F31E3.12
WBGene00020192	T03F1.11
WBGene00304788	C52B9.19
WBGene00014755	F40F12.8
WBGene00009998	klf-2
WBGene00303015	F20C5.11
WBGene00045468	F08A8.8
WBGene00012339	W07G4.5
WBGene00044757	Y55F3BR.11
WBGene00006761	unc-24
WBGene00003591	nex-4
WBGene00013312	hhat-2
WBGene00020801	T25D10.4
WBGene00020137	T01B10.5
WBGene00018113	F36H9.5
WBGene00006815	unc-83
WBGene00010470	cdr-4
WBGene00017659	F21C10.10
WBGene00002128	inx-6
WBGene00010717	K09C8.7
WBGene00015178	B0416.2
WBGene00005118	srd-40
WBGene00044137	F28H6.8
WBGene00019058	F58F9.4
WBGene00235093	C54F6.18
WBGene00044463	W09G12.10
WBGene00017842	nep-12
WBGene00007139	mnp-1
WBGene00000440	ceh-17
WBGene00000445	ceh-22
WBGene00020015	nhr-210
WBGene00001429	fkb-4
WBGene00001446	flp-3
WBGene00018275	F41C3.11
WBGene00010558	ptrg-1
WBGene00014171	nep-26
WBGene00006965	xtr-1
WBGene00000691	col-117
WBGene00017350	F10E7.9
WBGene00000958	dgk-1
WBGene00002497	let-268
WBGene00017680	F21F8.6
WBGene00002103	ins-20
WBGene00017297	F09E10.7
WBGene00016294	C31H2.4
WBGene00021978	Y58A7A.4
WBGene00019434	nmtn-1
WBGene00018877	aman-1
WBGene00001121	dyf-5
WBGene00007776	dmd-4
WBGene00003653	nhr-63
WBGene00010684	K08F9.1
WBGene00006915	vha-6
WBGene00017244	apy-1
WBGene00015949	C18A11.3
WBGene00019278	K01A2.3
WBGene00018200	btb-17
WBGene00005092	srd-14
WBGene00001966	hlh-27
WBGene00022416	ergi-1
WBGene00019682	K12H4.7
WBGene00018225	nep-14
WBGene00017512	nhr-179
WBGene00020672	T22B7.3
WBGene00006063	sto-1
WBGene00018854	nlf-1
WBGene00014159	arrd-4
WBGene00016532	C39D10.5
WBGene00015220	B0507.3
WBGene00013717	madf-10
WBGene00013403	fbxb-100
WBGene00003174	mec-10
WBGene00002178	jnk-1
WBGene00010746	K10D11.2
WBGene00044138	sssh-1
WBGene00017252	sdz-10
WBGene00000040	aco-1
WBGene00000301	cav-1
WBGene00007247	C01G12.7
WBGene00022202	Y72A10A.1
WBGene00021576	fbxc-51
WBGene00001707	grh-1
WBGene00016549	C40A11.6
WBGene00020544	fbxb-84
WBGene00019704	fbxb-40
WBGene00014454	MTCE.7
WBGene00019662	K11H12.6
WBGene00009097	fipr-2
WBGene00006741	unc-1
WBGene00004719	sad-1
WBGene00001310	end-1
WBGene00010059	F54E4.3
WBGene00011564	ugt-50
WBGene00008450	E01G6.2
WBGene00022112	Y71F9AL.7
WBGene00023460	F46H6.5
WBGene00006881	vab-15
WBGene00019779	endu-2
WBGene00009089	jmjd-3.2
WBGene00000469	ces-2
WBGene00017116	fbxb-78
WBGene00050957	C10A4.10
WBGene00045379	C45B11.6
WBGene00017650	F21A9.1
WBGene00018730	F53A9.7
WBGene00018639	tbc-16
WBGene00004257	pxn-2
WBGene00010222	F57G12.2
WBGene00219751	anr-24
WBGene00022349	Y82E9BR.17
WBGene00045277	ZK742.6
WBGene00004827	skr-21
WBGene00271716	F39E9.28
WBGene00010234	ttr-50
WBGene00014131	sdz-38
WBGene00023159	W06H8.5
WBGene00021858	Y54F10BM.3
WBGene00016071	C24H12.1
WBGene00011207	R10E8.1
WBGene00021406	frm-5.2
WBGene00000664	col-89
WBGene00009393	clec-62
WBGene00012970	Y48A6B.9
WBGene00021565	Y45G12C.1
WBGene00016865	ets-9
WBGene00007725	C25F9.5
WBGene00017616	F20A1.4
WBGene00003249	mig-18
WBGene00010585	K05C4.9
WBGene00007343	gmap-2
WBGene00016295	fbxc-40
WBGene00004037	plc-2
WBGene00003647	nhr-57
WBGene00021070	cpr-8
WBGene00008563	F07H5.13
WBGene00006642	tsp-16
WBGene00000214	asp-1
WBGene00007885	ugt-21
WBGene00018694	F52E1.5
WBGene00009296	F31E9.3
WBGene00020245	fbxl-5
WBGene00011009	cyp-14A4
WBGene00000453	ceh-32
WBGene00018640	F49E10.2
WBGene00008229	C50F4.1
WBGene00018392	insc-1
WBGene00021128	W10C8.5
WBGene00044774	F16B3.3
WBGene00013416	Y64G10A.7
WBGene00021468	epg-2
WBGene00006363	syd-1
WBGene00020985	W03D8.2
WBGene00004372	rig-5
WBGene00008810	cyp-13A12
WBGene00045516	F43D2.7
WBGene00009212	atz-1
WBGene00011798	T16G1.4
WBGene00022024	Y64H9A.2
WBGene00003166	mec-2
WBGene00013147	eyg-1
WBGene00006544	tbx-7
WBGene00021497	Y40C5A.4
WBGene00016721	C46G7.1
WBGene00020854	nrsn-1
WBGene00009221	acs-2
WBGene00020160	igcm-3
WBGene00015523	ztf-30
WBGene00000169	aqp-1
WBGene00045053	K12C11.7
WBGene00012899	Y46G5A.7
WBGene00017198	nhr-36
WBGene00008432	D2085.7
WBGene00022254	nlp-71
WBGene00021872	clec-85
WBGene00020170	T02G5.14
WBGene00017364	clec-7
WBGene00006272	str-245
WBGene00008021	C39B10.1
WBGene00016304	fbxc-41
WBGene00013542	lron-12
WBGene00015619	C08G9.1
WBGene00044654	fbxa-85
WBGene00219592	linc-84
WBGene00020833	T26C12.3
WBGene00022033	Y65B4BL.1
WBGene00015607	fbxb-13
WBGene00008246	C50H2.13
WBGene00219636	linc-81
WBGene00044660	fbxa-87
WBGene00003772	nlr-1
WBGene00013982	ZK512.1
WBGene00194695	B0462.5
WBGene00009926	noah-2
WBGene00004830	slo-1
WBGene00007835	oac-7
WBGene00002011	hsp-12.2
WBGene00015300	C01F1.5
WBGene00284846	ZC262.13
WBGene00005422	srh-212
WBGene00021130	W10D9.2

### Sheet: Only As
Genes only upregulated by PQ	Public Name
WBGene00018217	F40A3.2
WBGene00018760	irg-3
WBGene00015010	ptps-1
WBGene00003957	pcp-2
WBGene00019659	K11H12.3
WBGene00010124	F55G11.4
WBGene00010759	cysl-2
WBGene00003148	mbf-1
WBGene00043187	nspa-9
WBGene00000221	atf-4
WBGene00008985	F20G2.1
WBGene00013754	fbxa-116
WBGene00017771	F25B4.8
WBGene00018874	tag-234
WBGene00020456	fbxa-60
WBGene00019619	asp-14
WBGene00200147	F59F5.8
WBGene00020397	pcbd-1
WBGene00014135	ZK896.4
WBGene00014206	nit-1
WBGene00001755	gst-7
WBGene00001787	gst-39
WBGene00016914	C54D1.7
WBGene00013887	nspa-5
WBGene00018359	F42G8.8
WBGene00001815	hmt-1
WBGene00016258	vha-16
WBGene00018904	pycr-4
WBGene00003180	med-1
WBGene00018912	F56A4.4
WBGene00015337	gsto-2
WBGene00009554	F39B2.3
WBGene00010941	gss-1
WBGene00011916	T22C1.5
WBGene00010879	taap-1
WBGene00000179	aqp-11
WBGene00013946	ZK228.3
WBGene00009450	ugt-58
WBGene00015623	C09B8.4
WBGene00001882	his-8
WBGene00019008	pdxk-1
WBGene00013587	hrg-10
WBGene00006890	vem-1
WBGene00001760	gst-12
WBGene00007875	dod-24
WBGene00012294	nspa-8
WBGene00001758	gst-10
WBGene00008986	F20G2.2
WBGene00009110	F25D1.5
WBGene00008203	clec-198
WBGene00009785	F46C5.10
WBGene00019660	K11H12.4
WBGene00001527	gcs-1
WBGene00022814	ZK742.4
WBGene00007866	C32H11.3
WBGene00001940	his-66
WBGene00008690	F11C1.1
WBGene00017084	E01A2.1
WBGene00001756	gst-8
WBGene00010123	F55G11.2
WBGene00000239	bas-1
WBGene00001749	gst-1
WBGene00013888	nspa-3
WBGene00000986	dhs-23
WBGene00000298	cat-4
WBGene00018885	drd-5
WBGene00011291	R102.4
WBGene00021331	glrx-10
WBGene00008117	gsr-1
WBGene00008335	C55A6.6
WBGene00022856	cth-2
WBGene00012280	W05E10.1
WBGene00022237	Y73B6BL.14
WBGene00007867	C32H11.4
WBGene00010878	M05D6.5
