## Supplementary material for "Transcriptional responses to chronic oxidative stress require cholinergic activation of G-protein-coupled receptor signaling": Table S4

### Sheet: Coverpage
Table S4		Comparison of the genes upregulated by tBOOH treatment to the genes upregulated by PQ treatment

### Sheet: PQ n tBOOH
Genes upregulated in both tBOOH and PQ	Public Name
WBGene00022258	Y73C8B.1
WBGene00009957	F53B2.8
WBGene00001753	gst-5
WBGene00019022	F58A6.1
WBGene00009291	clec-264
WBGene00009660	F43G6.8
WBGene00016332	C32F10.4
WBGene00001158	ech-9
WBGene00015541	C06E7.4
WBGene00018758	F53E10.1
WBGene00007900	C33D9.6
WBGene00010850	M04C3.1
WBGene00018729	F53A9.6
WBGene00003682	nhr-92
WBGene00017303	F09F7.6
WBGene00007950	C35A5.6
WBGene00009380	F34H10.3
WBGene00007919	cup-16
WBGene00019743	nhr-203
WBGene00011097	nhr-206
WBGene00012554	Y37D8A.16
WBGene00001762	gst-14
WBGene00009165	gpx-1
WBGene00011727	T12A7.6
WBGene00001752	gst-4
WBGene00000051	acr-12
WBGene00021430	Y38F2AR.12
WBGene00019525	K08D9.4
WBGene00009595	cbp-3
WBGene00011672	cyp-13A5
WBGene00018413	cyp-33C4
WBGene00003473	mtl-1
WBGene00003686	nhr-96
WBGene00011042	R05H10.1
WBGene00001476	fmo-1
WBGene00016046	C24B5.4
WBGene00001500	ftn-1
WBGene00017048	D2021.4
WBGene00009047	F22B8.4
WBGene00017529	F16G10.15
WBGene00019579	oac-57
WBGene00001788	gst-40
WBGene00015947	C18A11.1
WBGene00018724	F53A9.1
WBGene00016657	C44E12.1
WBGene00004825	skr-19
WBGene00015044	cyp-34A9
WBGene00018334	cyp-33E2
WBGene00001783	gst-35
WBGene00003778	nnt-1
WBGene00018690	fbxa-46
WBGene00010148	F56D5.3
WBGene00008334	sdz-8
WBGene00012449	nhr-231
WBGene00011888	cutl-15
WBGene00001767	gst-19
WBGene00015532	C06E4.3
WBGene00020852	nhr-228
WBGene00011824	tsct-1
WBGene00011733	T12D8.5
WBGene00017060	D2063.1
WBGene00011737	sqst-1
WBGene00019902	R05G6.10
WBGene00003617	nhr-18
WBGene00007691	cest-8
WBGene00003640	nhr-50
WBGene00010983	mocs-1
WBGene00010871	M05B5.3
WBGene00017667	ttr-37
WBGene00009226	cyp-37B1
WBGene00021371	nape-1
WBGene00019885	dhsl-4
WBGene00001477	fmo-2
WBGene00010470	cdr-4
WBGene00017659	F21C10.10
WBGene00018225	nep-14
WBGene00006063	sto-1
WBGene00018730	F53A9.7
WBGene00021858	Y54F10BM.3
WBGene00020985	W03D8.2
WBGene00011798	T16G1.4

### Sheet: only tBOOH
Genes upregulated in tBOOH only	Public Name
WBGene00018333	cyp-33E3
WBGene00000966	dhs-2
WBGene00012139	T28F4.4
WBGene00015251	B0546.4
WBGene00016839	C50F2.5
WBGene00013898	ZC443.3
WBGene00017781	F25E2.3
WBGene00017485	F15E6.4
WBGene00013905	ugt-4
WBGene00010147	F56D5.2
WBGene00009803	F47B8.2
WBGene00007130	B0272.4
WBGene00016863	cest-35.2
WBGene00016599	C42D8.1
WBGene00009049	F22B8.7
WBGene00011717	T11G6.2
WBGene00044071	dhhc-14
WBGene00015057	gad-3
WBGene00021167	cyp-32B1
WBGene00018286	F41E6.5
WBGene00017640	F20D6.11
WBGene00002980	lgg-1
WBGene00003674	nhr-84
WBGene00012383	ttr-17
WBGene00015574	irg-1
WBGene00007990	fipr-23
WBGene00000558	cnc-4
WBGene00014206	nit-1
WBGene00001755	gst-7
WBGene00005657	srr-6
WBGene00015868	C16H3.3
WBGene00001787	gst-39
WBGene00010522	K03A11.5
WBGene00014254	cyp-13A10
WBGene00009334	F32D8.12
WBGene00000211	asm-1
WBGene00001817	haf-7
WBGene00007748	C26E1.2
WBGene00009236	F28H7.2
WBGene00021220	Y19D10A.5
WBGene00019459	K06H7.8
WBGene00015369	ugt-51
WBGene00015110	B0281.3
WBGene00008832	obr-2
WBGene00016716	acs-17
WBGene00021977	Y58A7A.3
WBGene00018579	acs-16
WBGene00008572	F08B12.4
WBGene00015210	B0496.1
WBGene00017467	F14F9.4
WBGene00013079	ttr-26
WBGene00022593	ZC328.3
WBGene00009724	F45D3.4
WBGene00007836	phdh-1
WBGene00021521	nhr-287
WBGene00015479	wht-1
WBGene00019827	mop-25.1
WBGene00011677	cyp-13A1
WBGene00012923	fbxa-128
WBGene00003593	nfm-1
WBGene00003677	nhr-87
WBGene00016506	abhd-5.1
WBGene00000458	ceh-37
WBGene00018966	F56D2.5
WBGene00022130	Y71F9B.9
WBGene00003620	nhr-21
WBGene00022008	Y59H11AM.4
WBGene00004169	pqn-89
WBGene00015337	gsto-2
WBGene00019580	oac-58
WBGene00014245	ZK1307.2
WBGene00007336	C05C12.4
WBGene00011167	chil-23
WBGene00009895	scl-2
WBGene00000373	cyp-14A5
WBGene00021703	cpt-3
WBGene00021491	comt-4
WBGene00019280	K01A2.5
WBGene00001564	icl-1
WBGene00004198	prx-13
WBGene00007833	oac-6
WBGene00019100	F59B1.8
WBGene00007592	C14H10.2
WBGene00001006	dlg-1
WBGene00003632	nhr-42
WBGene00018261	cyp-33C5
WBGene00003907	paf-2
WBGene00004972	spe-26
WBGene00003648	nhr-58
WBGene00015122	B0302.5
WBGene00017488	dct-7
WBGene00019972	pei-2
WBGene00022329	fbxa-79
WBGene00019564	K09D9.1
WBGene00011060	R06C1.6
WBGene00000534	cpi-2
WBGene00016788	C49G7.10
WBGene00020580	T19D12.5
WBGene00022688	math-47
WBGene00015067	cest-35.1
WBGene00016555	math-20
WBGene00007414	C07E3.3
WBGene00003702	nhr-112
WBGene00003096	lys-7
WBGene00013439	Y66D12A.13
WBGene00017484	F15E6.3
WBGene00021818	Y53G8B.2
WBGene00012866	afmd-2
WBGene00003723	nhr-133
WBGene00022732	ZK418.2
WBGene00001489	frm-2
WBGene00007082	acs-10
WBGene00012535	Y37A1A.2
WBGene00006984	zig-7
WBGene00013080	Y51A2D.13
WBGene00007209	BE10.1
WBGene00011850	T20B3.1
WBGene00010540	2024-12-07
WBGene00020007	R11F4.1
WBGene00013046	Y50E8A.1
WBGene00013870	ZC373.5
WBGene00016052	dod-3
WBGene00006890	vem-1
WBGene00001760	gst-12
WBGene00015660	catp-3
WBGene00021492	comt-5
WBGene00007365	C06B3.6
WBGene00022085	Y69A2AR.14
WBGene00018346	F42C5.4
WBGene00009023	F21G4.1
WBGene00003599	nhl-3
WBGene00010628	ceeh-2
WBGene00021876	Y54G2A.11
WBGene00014000	ZK550.6
WBGene00004194	prx-5
WBGene00017961	nhr-180
WBGene00008666	F10G8.8
WBGene00010019	F54B8.4
WBGene00021650	Y47G6A.26
WBGene00019096	cysl-4
WBGene00013485	Y69H2.10
WBGene00015552	gldi-4
WBGene00008992	F21A3.2
WBGene00011397	T03E6.8
WBGene00016845	C50F7.5
WBGene00011894	ttr-23
WBGene00015219	B0507.2
WBGene00022814	ZK742.4
WBGene00004061	pmp-4
WBGene00017582	F18G5.6
WBGene00003700	nhr-110
WBGene00010977	R02D5.3
WBGene00007946	ugt-33
WBGene00008651	F10D11.5
WBGene00008602	oac-14
WBGene00015381	C03B1.13
WBGene00020449	fbxa-54
WBGene00020596	oga-1
WBGene00007368	C06B8.2
WBGene00017786	F25E5.5
WBGene00001756	gst-8
WBGene00010545	cbp-2
WBGene00000097	aip-1
WBGene00017427	acp-5
WBGene00007460	C08F11.13
WBGene00015295	acl-12
WBGene00001480	fmo-5
WBGene00013969	tep-1
WBGene00000514	ckb-4
WBGene00019404	K05B2.4
WBGene00011995	rsf-1
WBGene00019748	atg-2
WBGene00020321	T07F12.1
WBGene00021296	Y25C1A.13
WBGene00008940	F18H3.4
WBGene00017466	F14F9.3
WBGene00020714	T23B3.6
WBGene00012144	lgmn-1
WBGene00001345	fos-1
WBGene00012583	clec-4
WBGene00008335	C55A6.6
WBGene00001391	far-7
WBGene00015776	dct-1
WBGene00012886	Y45F10D.6
WBGene00001577	gem-4
WBGene00015306	C01G5.4
WBGene00013962	ZK287.1
WBGene00019344	dhhc-10
WBGene00006718	ubc-23
WBGene00003763	nlp-25
WBGene00007397	C07A4.2
WBGene00003724	nhr-134
WBGene00007983	C36E8.4
WBGene00019998	R10H1.1
WBGene00009964	fip-6
WBGene00015338	catp-2
WBGene00017478	cest-26
WBGene00012322	W07A12.4
WBGene00021121	W09G12.7
WBGene00001777	gst-29
