## Supplementary material for "Transcriptional responses to chronic oxidative stress require cholinergic activation of G-protein-coupled receptor signaling": Table S13

### Sheet: Sheet1
Strain#	Genotype	Description	Plasmid information	Source
N2	Bristol strain	wild type	----	CGC
CX14373	kyEx4571	Pan-neuronal expression of HisCl1	tag168p::HisCl1::SL2::GFP;	Bargmann Lab
			myo-3p::mCherry
CB933	unc-17(e245) IV	Substitution,	----	CGC
		missense 347 G to R
MT6308	eat-4(ky5) III	614 bp deletion	----	CGC
CB156	unc-25(e156) III	Substitution,	----	CGC
		premature stop (383 aa position)
MT10661	tdc-1(n3420) II	~1 kb deletion,	----	CGC
		9x Outcross
IZ1601	tph-1(mg280) II	1306bp deletion, 9x outcross of MT15434	----	This lab
MT15620	cat-2(n4547) II	1010 bp deletion, 6x outcross	----	Alkema lab
CB113	unc-17(e113) IV	Substitution (c>t) in unc-17 promoter in unc-3 binding COE region	----	CGC
IZ4098	ufEx1727	mentioned in the paper as unc-17βp::unc-17 RNAi	unc-17βp:: unc-17 (Sense)	This lab
		dsRNAi inhibits unc-17 expression in cholinergic motor neurons	(CL9 @49ng/µl)
			unc-17βp::unc-17 (Antisense)
			(CL10 @ 48 ng/ µl)
			co-injected with
			lnx-6p::GFP
			(pDO125 @ 50ng/ µl)
IZ4452	gar-3(gk305) V	452bp deletion,	----	This lab
		6x outcross
MF200	ric-3(hm9) IV	Substitution,	----	CGC
		nonsense
IZ4514	gar-3(gk305);ric-3(hm9)	Genetic cross between gk305 and hm9	----	This lab
IZ4423	unc-17(e245);gar-3(gk305)	Genetic cross between e245 and gk305	----	This lab
IZ4435	unc-17(e113);gar-3(gk305)	Genetic cross between e113 and gk305	----	This lab
IZ4454	ufEx1896; gar3(gk305)	mentioned in the paper as gar-3p::gar-3(+);gar-3(gk305)	gar-3p::gar-3::YFP::unc-54	This lab.
		Genomic rescue of gar-3	(PYL8 @ 20ng/µl)	Plasmid from Garcia lab
			co-injected with
			(unc-122p::RFP @ 50 ng/µl)
IZ4391	gar-3(gk305);gar-2(ok520)	Genetic cross between gk305 and ok520		This lab
PHX9584	gar-3(syb9584)	gar-3::SL2::GFP	----	SUNY Biotech/This lab
IZ4659	gar-3(syb9584);ufIs43		ufIs43= acr-2p::mCherry	This lab
IZ4660	gar-3(syb9584);ufIs34		ufIs34= unc-47p::mCherry	This lab
IZ4329	ufEx1846;gar-3(gk305)	mentioned in the paper as unc-17βp::gar-3(+);gk305	unc-17βp::gar-3 cDNA	This lab
			(pKB 1 @10ng/µl)
			co-injected with
			(unc-122p::GFP @ 50 ng/µl)
IZ3994	ufEx1681;gk305	mentioned in the paper as myo-3p::gar-3(+);gk305	myo-3p::gar-3 cDNA
			(pLM18 @ 10ng/µl)
			co-injected with
			lgc-11p::mCherry
			(pBB107@ 50 ng/µl)
IZ4615	ufEx1948	mentioned in the paper as unc-17βp::gar-3 OE	unc-17βp::gar-3	This lab
		Cholinergic motor neuron specific overexpression of gar-3	(pKB1 @ 20ng/µl)
			co-injected with
			lgc-11p::mCherry
			(pBB107@ 50 ng/µl)
IZ4647	ufEx1948;unc-17(e113)	mentioned in the paper as unc-17βp::gar-3 OE;unc-17(e113)	----	This lab
		Genetic cross of ufEx1948 with e113
IZ4253	ufEx1793;ufIs43	mentioned in the paper as gar-3p::GFPnovo2
		Transcriptional reporter of gar-3 crossed with cholinergic motor neuron reporter	gar-3p::GFPnovo2	This lab
			(pKB5@) 50 ng/µl);
			co-injected with
			lgc-11p::mCherry
			(pBB107@) 50 ng/µl);
			ufIs43 integrated strain
			acr-2p::mCherry;lin-15+
			(pPRB6@ 30 ng/µl; pL15EK @ 20 ng/µl)
BC15557	dpy-5(e907) I; sEx15557	sEx15557 [rCes F47C10.1::GFP + pCeh361]		CGC
		mentioned in the paper as nhr-185p::GFP
