## Supplementary material for "Transcriptional responses to chronic oxidative stress require cholinergic activation of G-protein-coupled receptor signaling": Table S14

### Sheet: Sheet1
Plasmid#	Description	Vector type
Entry and destination vectors
pENTR-unc-17β	unc-17β promoter	Gateway entry vector
pDEST-254	gar-3 cDNA carrying vector construct	Gateway destination vector
pENTR-83	gar-3 promoter (8.5kb)	Gateway entry vector
pDEST-187	GFPnovo2	Gateway destination vector
pENTR-3'-myo-3	myo-3 promoter	Gateway entry vector
Injected plasmids
CL9	unc-17βp:: unc-17 (Sense)
CL10	unc-17βp::unc-17 (Antisense)
pDO125	lnx-6p::GFP
PYL8	gar-3p::gar-3::YFP::unc-54
unc-122p::RFP	coinjection marker
pPRB6	acr-2p::mCherry/Cholinergic marker
unc-47p::mCherry	GABAergic marker
pLM18	myo-3p::gar-3 cDNA
pBB107	lgc-11p::mCherry
pKB1	unc-17βp::gar-3
pKB5	gar-3p::GFPnovo2
