## Supplementary material for "Transcriptional responses to chronic oxidative stress require cholinergic activation of G-protein-coupled receptor signaling": Table S15

### Sheet: Sheet1
Primer # and Sequence	Gene / Strain	Note
OMF 3508 (fwd):	eat-4(ky5)	ky5: 614 bp deletion
CAACAAGTGTTCCAGCAACGAG		WT reaction:
OMF 3509 (int. fwd):		OMF 3509+ OMF 3510, 319 bp
TTCAGGCAAGAAGAAGGAAACG		Deletion reaction:
OMF 3510 (rev):		OMF 3508+ OMF 3510, 400 bp
AAGTACGAACTCTCCATGACAC
OMF 1907 (fwd):	tph-1(mg280)	mg280: 1306 bp deletion
ctcgaagaaagctgctggaaagac		WT reaction:
OMF 1908 (int. rev):		OMF 1907+ OMF 1908, 241 bp
cacttgcaacccaaacgttccg		Deletion reaction:
		OMF 1907+ OMF 1909, 359 bp
OMF 1909 (rev):
gcccattgagaaattacggttctgg
OMF 994 (fwd):	cat-2(n4547)	n4547: 1010 bp deletion
cgtgaaagcgtcgaatttcatcttg		WT reaction:
OMF 995 (int. rev):		OMF 994+ OMF 995, 446 bp
gctgtgttatggagtactctgaaag		Deletion reaction:
OMF 996 (rev):		OMF 994+ OMF 996, 412 bp
actgtagcgacgtggatttttggag
OMF 3635 (fwd):	unc-17(e113)	Amplification and Sequencing primers
ccgttcccatccgcttcatc		OMF 3635 + OMF 3637, 366bp
OMF 3637 (rev):
TTGGCAAGTATGCAGGATGG
OMF 2818 (fwd):	gar-3(gk305)	gk305: 452 bp deletion
TAATAGGTTCGGCCCAGAGC		WT reaction:
OMF 2819 (int. fwd):		OMF 2819+ OMF 2820, 650 bp
GTGATCGTTTGCTGGGAAGC		Deletion reaction:
OMF 2820 (rev):		OMF 2818+ OMF 2820, 472 bp
CGAAGCTCAGAATGTCAGTAACG
